# Interspecific variation in cleaning behaviour and cheating among coral reef cleaner fishes

**DOI:** 10.1101/2025.07.08.663626

**Authors:** Daniele Romeo, Maddalena Ranucci, Melanie Court, Beatriz P. Pereira, José Ricardo Paula, Celia Schunter

## Abstract

Mutualism is an interspecific interaction in which both partners gain a net fitness benefit. However, mutualisms are vulnerable to conflict because one partner may increase its benefits at the other’s expense (cheating). In coral reef cleaning mutualisms, cleaner fishes may cheat by feeding on client mucus rather than ectoparasites, imposing costs on clients and potentially destabilising cooperation. Here, using a standardised experimental framework, we examined cheating behaviour, measured via client jolts as a proxy, in four dedicated (relying on cleaning for sustenance) and three non-dedicated (opportunistic) cleaner fish using an interaction test with three client types (predatory, visitor and resident), and the bystander test, to evaluate potential behavioural changes in the presence of a bystander. When exposed to the same standardised social stimuli, dedicated cleaners responded differently across species, showing pronounced interspecific variation in both interaction time and client jolt frequency, whereas non-dedicated cleaners showed broadly uniform behavioural profiles with rare client jolts. Although captive interactions produced generally lower jolt rates than those typically reported in the wild, cleaner responses still differed across client types, suggesting context-dependent shifts in investment and exploitation with client identity. Bystander effects were weak overall; however, *Labroides bicolor* significantly reduced jolt expression when a bystander was present, suggesting that reputation-related adjustment may be species-specific. These findings highlight the capacity of cleaner species to respond differently to the same social environment, revealing species-specific behavioural strategies with potential consequences for mutualism stability and the selective pressures shaping cooperation–exploitation trade-offs.
