## Supplementary material for "Interspecific variation in cleaning behaviour and cheating among coral reef cleaner fishes": Sypplementary Tables

### Sheet: Supplementary Table 1
Supplementary Table 1: Morphological data for the cleaner fish individuals used in this study. For each of the eight cleaner fish species, we report the species name, the start date of the behavioural experiment (Data), the body weight in grams (g) (Weight), the standard length (Standard Length) and the total length (Total Length) in millimetres (mm).
Species	Data	Weight (g)	Standard Lenght (mm)	Total Lenght (mm)
L. bicolor	2022-11-23	8.089	80	91
L. bicolor	2022-11-18	6.617	78	90
L. bicolor	2022-11-20	1.193	44	55
L. bicolor	2022-11-20	0.996	47	55
L. bicolor	2022-11-21	1.316	46	58
L. bicolor	2022-11-21	1.311	46	59
L. bicolor	2022-11-22	5.911	73	87
L. bicolor	2022-11-22	3.559	66	76
L. dimidiatus	2022-11-24	2.512	57	67
L. dimidiatus	2022-11-25	2.026	54	62
L. dimidiatus	2022-11-25	1.784	51	59
L.quadrilineatus	2022-12-01	2.038	46	54
L.quadrilineatus	2022-12-01	2.15	46	52
L.quadrilineatus	2022-12-01	2.406	44	54
L.quadrilineatus	2022-12-01	1.653	42	50
L.quadrilineatus	2022-12-01	2.684	50	59
L.quadrilineatus	2022-12-04	2.619	50	50
L.quadrilineatus	2022-12-04	1.997	46	52
L.quadrilineatus	2022-12-04	2.379	50	60
L.quadrilineatus	2022-12-04	1.086	34	42
L.quadrilineatus	2022-12-04	2.16	45	55
L. dimidiatus	2022-12-06	1.314	46	55
L. dimidiatus	2022-12-06	1.735	53	62
L. dimidiatus	2022-12-06	1.609	52	61
L. dimidiatus	2022-12-06	1.473	45	59
L. dimidiatus	2022-12-06	1.575	48	58
L. dimidiatus	2022-12-08	1.5	50	60
L. dimidiatus	2022-12-08	1.899	54	61
L. bicolor	2023-02-19	1.754	46	58
L. bicolor	2023-02-19	0.934	39	49
L.pectoralis	2023-08-24	1.511	41	52
L.pectoralis	2023-08-24	2.004	41	56
L.pectoralis	2023-08-24	1.473	42	53
L.pectoralis	2023-08-24	1.253	41	50
L.pectoralis	2023-08-25	1.925	43	57
L.pectoralis	2023-08-25	1.373	40	51
L.pectoralis	2023-08-25	1.066	31	47
L.pectoralis	2023-08-25	1.287	41	50
L.pectoralis	2023-08-26	1.206	42	52
L.rubrolabiatus	2023-09-04	1.776	50	60
L.rubrolabiatus	2023-09-04	2.966	59	70
L.rubrolabiatus	2023-09-04	5.05	60	78
L.rubrolabiatus	2023-09-04	3.829	64	76
L.rubrolabiatus	2023-09-06	3.844	69	80
L.rubrolabiatus	2023-09-06	2.384	57	69
L.rubrolabiatus	2023-09-06	1.289	46	57
L.rubrolabiatus	2023-09-06	3.539	64	76
H.poeyii	2024-08-02	5.516	75	85
H.poeyii	2024-08-02	2.161	57	65
H.poeyii	2024-08-02	4.972	68	79
H.poeyii	2024-08-04	1.944	54	64
H.poeyii	2024-08-04	8.496	85	96
H.poeyii	2024-08-04	0.82	42	49
H.poeyii	2024-08-05	1.851	52	61
T. lunare	2024-06-20	2.845	53	62
T. lunare	2024-06-20	1.162	46	58
T. lunare	2024-06-20	2.309	59	65
T. lunare	2024-06-24	3.712	49	70
T. lunare	2024-06-24	2.194	52	60
T. lunare	2024-06-24	1.937	41	66
T. lunare	2024-06-24	2.401	55	53
T. lunare	2024-06-29	3.058	44	68
T. lunare	2024-06-29	1.485	50	72
T. lunare	2024-06-29	2.614	58	57

### Sheet: Supplementary Table 2
Supplementary Table 2: Likelihood-ratio tests of fixed effects in the behavioural models used for the interaction test. For each response variable, the effect of removing each term was evaluated by comparing the full model with a reduced model lacking that term (drop1), reporting the associated degrees of freedom (Df), likelihood-ratio statistic (LRT, χ²), and p-value (Pr(>Chi)); AIC values for t…
Variable Removed	Df	Deviance	AIC	LRT	Pr(>Chi)	Model
Client	2	147.255	161.255	21.317	2.35e-05	AnyCheat ~ Client + Species (binomial logit; brglm2 AS_mean)
Species	6	185.293	191.293	59.3551	6.08526e-11	AnyCheat ~ Client + Species (binomial logit; brglm2 AS_mean)
Interaction	12	125.938	143.938	7.2036	0.843871	AnyCheat ~ Client * Species (binomial logit; brglm2 AS_mean)
Client	2	61.6375	250.547	18.4586	9.81196e-05	Cheating|>0 ~ Client * Species + offset(log(Interaction/100)) (NegBin)
Species	5	54.9079	237.817	11.729	0.0386958	Cheating|>0 ~ Client * Species + offset(log(Interaction/100)) (NegBin)
Interaction	4	46.504	236.245	5.9044	0.206402	Cheating|>0 ~ Client * Species + offset(log(Interaction/100)) (NegBin)
Client	2		2354.39	28.2969	7.16831e-07	Interaction ~ Client * Species (Gamma log; glmmTMB)
Species	6		2385.58	67.4828	1.34066e-12	Interaction ~ Client * Species (Gamma log; glmmTMB)
Interaction	12		2330.09	34.8801	0.000489346	Interaction ~ Client * Species (Gamma log; glmmTMB)

### Sheet: Supplementary Table 3
Supplementary Table 3: Pairwise comparisons of client-jolt occurrence (AnyCheat) from the bias-reduced binomial model. Post hoc contrasts were computed from the first (occurrence) component of the hurdle-like modelling strategy adopted to handle the strong zero inflation in client jolts and the presence of complete separation (i.e., zero counts in some species–client combinations). Client-jolt oc…
contrast	Client	odds.ratio	SE	df	z.ratio	p.value
H. poeyi / L. bicolor	Non Resident	0.0358974	0.0619038	Inf	-1.92935	0.375814
H. poeyi / L. dimidiatus	Non Resident	0.164835	0.284252	Inf	-1.04543	0.469201
H. poeyi / L. pectoralis	Non Resident	0.0940171	0.161801	Inf	-1.3738	0.430444
H. poeyi / L. quadrilineatus	Non Resident	1.46154	3.21937	Inf	0.172282	0.863216
H. poeyi / L. rubrolabiatus	Non Resident	0.120879	0.210718	Inf	-1.21211	0.430444
H. poeyi / T. lunare	Non Resident	0.435897	0.801895	Inf	-0.451364	0.760348
L. bicolor / L. dimidiatus	Non Resident	4.59184	4.40889	Inf	1.58753	0.430444
L. bicolor / L. pectoralis	Non Resident	2.61905	2.49826	Inf	1.00936	0.469201
L. bicolor / L. quadrilineatus	Non Resident	40.7143	68.1297	Inf	2.21505	0.320692
L. bicolor / L. rubrolabiatus	Non Resident	3.36735	3.34526	Inf	1.22214	0.430444
L. bicolor / T. lunare	Non Resident	12.1429	14.0165	Inf	2.16299	0.320692
L. dimidiatus / L. pectoralis	Non Resident	0.57037	0.544065	Inf	-0.588617	0.68697
L. dimidiatus / L. quadrilineatus	Non Resident	8.86667	14.8371	Inf	1.30414	0.430444
L. dimidiatus / L. rubrolabiatus	Non Resident	0.733333	0.728524	Inf	-0.312202	0.834348
L. dimidiatus / T. lunare	Non Resident	2.64444	3.05249	Inf	0.842467	0.559337
L. pectoralis / L. quadrilineatus	Non Resident	15.5455	25.9573	Inf	1.64321	0.430444
L. pectoralis / L. rubrolabiatus	Non Resident	1.28571	1.26948	Inf	0.254528	0.839042
L. pectoralis / T. lunare	Non Resident	4.63636	5.32757	Inf	1.33492	0.430444
L. quadrilineatus / L. rubrolabiatus	Non Resident	0.0827068	0.139996	Inf	-1.47249	0.430444
L. quadrilineatus / T. lunare	Non Resident	0.298246	0.534404	Inf	-0.675198	0.655659
L. rubrolabiatus / T. lunare	Non Resident	3.60606	4.26284	Inf	1.085	0.469201
H. poeyi / L. bicolor	Predator	0.0031746	0.00691368	Inf	-2.64145	0.0577867
H. poeyi / L. dimidiatus	Predator	0.0545455	0.0926796	Inf	-1.71189	0.199736
H. poeyi / L. pectoralis	Predator	0.0666667	0.114272	Inf	-1.57988	0.199736
H. poeyi / L. quadrilineatus	Predator	0.422222	0.765518	Inf	-0.47556	0.740119
H. poeyi / L. rubrolabiatus	Predator	0.288889	0.530788	Inf	-0.675821	0.65514
H. poeyi / T. lunare	Predator	1.13333	2.48829	Inf	0.0570076	0.954539
L. bicolor / L. dimidiatus	Predator	17.1818	28.512	Inf	1.71376	0.199736
L. bicolor / L. pectoralis	Predator	21	35.1696	Inf	1.8179	0.199736
L. bicolor / L. quadrilineatus	Predator	133	236.197	Inf	2.7537	0.0577867
L. bicolor / L. rubrolabiatus	Predator	91	163.863	Inf	2.50507	0.0642742
L. bicolor / T. lunare	Predator	357	772.896	Inf	2.71492	0.0577867
L. dimidiatus / L. pectoralis	Predator	1.22222	1.19061	Inf	0.205999	0.878631
L. dimidiatus / L. quadrilineatus	Predator	7.74074	8.8192	Inf	1.79624	0.199736
L. dimidiatus / L. rubrolabiatus	Predator	5.2963	6.23674	Inf	1.41564	0.253424
L. dimidiatus / T. lunare	Predator	20.7778	34.9616	Inf	1.80305	0.199736
L. pectoralis / L. quadrilineatus	Predator	6.33333	7.35628	Inf	1.58915	0.199736
L. pectoralis / L. rubrolabiatus	Predator	4.33333	5.1959	Inf	1.22291	0.332044
L. pectoralis / T. lunare	Predator	17	28.8617	Inf	1.66881	0.199736
L. quadrilineatus / L. rubrolabiatus	Predator	0.684211	0.914606	Inf	-0.283894	0.858228
L. quadrilineatus / T. lunare	Predator	2.68421	4.82522	Inf	0.549271	0.719953
L. rubrolabiatus / T. lunare	Predator	3.92308	7.14827	Inf	0.750162	0.63442
H. poeyi / L. bicolor	Resident	0.0962963	0.162617	Inf	-1.38586	0.696318
H. poeyi / L. dimidiatus	Resident	1.26667	2.76855	Inf	0.108153	1
H. poeyi / L. pectoralis	Resident	1.26667	2.76855	Inf	0.108153	1
H. poeyi / L. quadrilineatus	Resident	0.377778	0.68726	Inf	-0.535092	1
H. poeyi / L. rubrolabiatus	Resident	1	2.20821	Inf	2.01108e-16	1
H. poeyi / T. lunare	Resident	1.26667	2.76855	Inf	0.108153	1
L. bicolor / L. dimidiatus	Resident	13.1538	21.8245	Inf	1.55301	0.696318
L. bicolor / L. pectoralis	Resident	13.1538	21.8245	Inf	1.55301	0.696318
L. bicolor / L. quadrilineatus	Resident	3.92308	4.44735	Inf	1.20574	0.797708
L. bicolor / L. rubrolabiatus	Resident	10.3846	17.5367	Inf	1.38586	0.696318
L. bicolor / T. lunare	Resident	13.1538	21.8245	Inf	1.55301	0.696318
L. dimidiatus / L. pectoralis	Resident	1	2.16295	Inf	4.10632e-16	1
L. dimidiatus / L. quadrilineatus	Resident	0.298246	0.534404	Inf	-0.675198	1
L. dimidiatus / L. rubrolabiatus	Resident	0.789474	1.72555	Inf	-0.108153	1
L. dimidiatus / T. lunare	Resident	1	2.16295	Inf	-2.05316e-16	1
L. pectoralis / L. quadrilineatus	Resident	0.298246	0.534404	Inf	-0.675198	1
L. pectoralis / L. rubrolabiatus	Resident	0.789474	1.72555	Inf	-0.108153	1
L. pectoralis / T. lunare	Resident	1	2.16295	Inf	-6.15949e-16	1
L. quadrilineatus / L. rubrolabiatus	Resident	2.64706	4.81558	Inf	0.535092	1
L. quadrilineatus / T. lunare	Resident	3.35294	6.00789	Inf	0.675198	1
L. rubrolabiatus / T. lunare	Resident	1.26667	2.76855	Inf	0.108153	1
H. poeyi / L. bicolor	Overall (marginal mean across clients)	0.0222222	0.0240808	Inf	-3.51286	0.00310316
H. poeyi / L. dimidiatus	Overall (marginal mean across clients)	0.224987	0.244606	Inf	-1.37207	0.37354
H. poeyi / L. pectoralis	Overall (marginal mean across clients)	0.199492	0.217286	Inf	-1.47997	0.37354
H. poeyi / L. quadrilineatus	Overall (marginal mean across clients)	0.615454	0.694151	Inf	-0.430365	0.787748
H. poeyi / L. rubrolabiatus	Overall (marginal mean across clients)	0.326859	0.366102	Inf	-0.998362	0.51386
H. poeyi / T. lunare	Overall (marginal mean across clients)	0.855332	1.02727	Inf	-0.130111	0.896479
L. bicolor / L. dimidiatus	Overall (marginal mean across clients)	10.1244	8.55661	Inf	2.73911	0.0258745
L. bicolor / L. pectoralis	Overall (marginal mean across clients)	8.97715	7.61002	Inf	2.58896	0.0336936
L. bicolor / L. quadrilineatus	Overall (marginal mean across clients)	27.6955	24.8388	Inf	3.70324	0.00228663
L. bicolor / L. rubrolabiatus	Overall (marginal mean across clients)	14.7087	13.0468	Inf	3.03087	0.0128019
L. bicolor / T. lunare	Overall (marginal mean across clients)	38.4899	38.0001	Inf	3.69745	0.00228663
L. dimidiatus / L. pectoralis	Overall (marginal mean across clients)	0.886684	0.755689	Inf	-0.141114	0.896479
L. dimidiatus / L. quadrilineatus	Overall (marginal mean across clients)	2.73551	2.46514	Inf	1.11669	0.462221
L. dimidiatus / L. rubrolabiatus	Overall (marginal mean across clients)	1.45279	1.29498	Inf	0.419004	0.787748
L. dimidiatus / T. lunare	Overall (marginal mean across clients)	3.8017	3.76819	Inf	1.34732	0.37354
L. pectoralis / L. quadrilineatus	Overall (marginal mean across clients)	3.0851	2.7876	Inf	1.24682	0.405611
L. pectoralis / L. rubrolabiatus	Overall (marginal mean across clients)	1.63846	1.46445	Inf	0.552421	0.762116
L. pectoralis / T. lunare	Overall (marginal mean across clients)	4.28755	4.25913	Inf	1.46543	0.37354
L. quadrilineatus / L. rubrolabiatus	Overall (marginal mean across clients)	0.531086	0.499508	Inf	-0.672837	0.701471
L. quadrilineatus / T. lunare	Overall (marginal mean across clients)	1.38976	1.43927	Inf	0.317806	0.829646
L. rubrolabiatus / T. lunare	Overall (marginal mean across clients)	2.61682	2.68779	Inf	0.93656	0.523477
Non Resident / Predator	Overall (marginal mean across cleaner species)	0.721144	0.430736	Inf	-0.547328	0.584153
Non Resident / Resident	Overall (marginal mean across cleaner species)	3.34635	2.1802	Inf	1.85394	0.0956214
Predator / Resident	Overall (marginal mean across cleaner species)	4.64034	3.18194	Inf	2.23824	0.0756167

### Sheet: Supplementary Table 4
Supplementary Table 4: Pairwise comparisons of client-jolt rates (Cheating | >0) from the negative binomial model. Post hoc contrasts were computed from the rate component of the hurdle-like modelling strategy used to handle the strong zero inflation in client jolts. To quantify variation in jolt rate conditional on at least one jolt being observed, only videos with Cheating > 0 were analysed usi…
contrast	Client	ratio	SE	df	z.ratio	p.value
L. bicolor / L. dimidiatus	Non Resident	3.42818	2.45139	Inf	1.72295	0.337509
L. bicolor / L. pectoralis	Non Resident	5.94032	3.25476	Inf	3.25193	0.0114625
L. bicolor / L. rubrolabiatus	Non Resident	2.26362	1.12844	Inf	1.63881	0.337509
L. bicolor / T. lunare	Non Resident	2.5657	3.05124	Inf	0.792298	0.726664
L. dimidiatus / L. pectoralis	Non Resident	1.73279	1.44129	Inf	0.660918	0.726664
L. dimidiatus / L. rubrolabiatus	Non Resident	0.660298	0.528302	Inf	-0.518767	0.754904
L. dimidiatus / T. lunare	Non Resident	0.748416	1.00576	Inf	-0.215646	0.919676
L. pectoralis / L. rubrolabiatus	Non Resident	0.38106	0.249597	Inf	-1.47296	0.351906
L. pectoralis / T. lunare	Non Resident	0.431913	0.545446	Inf	-0.664785	0.726664
L. rubrolabiatus / T. lunare	Non Resident	1.13345	1.408	Inf	0.100841	0.919676
L. bicolor / L. dimidiatus	Predator	1.84125	0.814027	Inf	1.38077	0.466234
L. bicolor / L. pectoralis	Predator	1.48091	0.787792	Inf	0.738124	0.752963
L. bicolor / L. quadrilineatus	Predator	2.70642	3.2098	Inf	0.839487	0.752963
L. bicolor / L. rubrolabiatus	Predator	5.55075	4.32312	Inf	2.20064	0.277618
L. dimidiatus / L. pectoralis	Predator	0.804296	0.491988	Inf	-0.356038	0.752963
L. dimidiatus / L. quadrilineatus	Predator	1.46988	1.7989	Inf	0.314734	0.752963
L. dimidiatus / L. rubrolabiatus	Predator	3.01466	2.51824	Inf	1.32102	0.466234
L. pectoralis / L. quadrilineatus	Predator	1.82754	2.30104	Inf	0.478895	0.752963
L. pectoralis / L. rubrolabiatus	Predator	3.7482	3.32156	Inf	1.49099	0.466234
L. quadrilineatus / L. rubrolabiatus	Predator	2.05095	2.83366	Inf	0.519897	0.752963
L. bicolor / L. quadrilineatus	Resident	0.604861	0.625122	Inf	-0.486461	0.62664

### Sheet: Supplementary Table 5
Supplementary Table 5: Pairwise comparisons of interaction time from the Gamma model. Post hoc contrasts were computed from the Gamma GLMM with log link fitted to interaction time (glmmTMB: Interaction ~ Species × Client). Pairwise comparisons among species were obtained with emmeans within each client type (Predator, Non-resident, Resident) and are reported as ratios (contrast A/B) on the respon…
contrast	Client	ratio	SE	df	z.ratio	p.value
H. poeyi / L. bicolor	Non Resident	0.0826776	0.0400156	Inf	-5.15047	5.20398e-06
H. poeyi / L. dimidiatus	Non Resident	0.357266	0.172915	Inf	-2.12662	0.0638627
H. poeyi / L. pectoralis	Non Resident	0.153278	0.0757159	Inf	-3.79673	0.000769727
H. poeyi / L. quadrilineatus	Non Resident	0.720689	0.356004	Inf	-0.663082	0.560676
H. poeyi / L. rubrolabiatus	Non Resident	0.182283	0.0922673	Inf	-3.36285	0.00202498
H. poeyi / T. lunare	Non Resident	0.690487	0.341085	Inf	-0.749746	0.528975
L. bicolor / L. dimidiatus	Non Resident	4.32119	1.81124	Inf	3.49163	0.00168027
L. bicolor / L. pectoralis	Non Resident	1.85393	0.798375	Inf	1.43346	0.187427
L. bicolor / L. quadrilineatus	Non Resident	8.71686	3.75383	Inf	5.028	5.20398e-06
L. bicolor / L. rubrolabiatus	Non Resident	2.20474	0.980186	Inf	1.77833	0.121718
L. bicolor / T. lunare	Non Resident	8.35156	3.59652	Inf	4.92859	5.79767e-06
L. dimidiatus / L. pectoralis	Non Resident	0.429031	0.184758	Inf	-1.96504	0.0864667
L. dimidiatus / L. quadrilineatus	Non Resident	2.01724	0.868703	Inf	1.6295	0.154811
L. dimidiatus / L. rubrolabiatus	Non Resident	0.510217	0.226832	Inf	-1.51361	0.17079
L. dimidiatus / T. lunare	Non Resident	1.9327	0.832298	Inf	1.53009	0.17079
L. pectoralis / L. quadrilineatus	Non Resident	4.70184	2.07741	Inf	3.50352	0.00168027
L. pectoralis / L. rubrolabiatus	Non Resident	1.18923	0.541606	Inf	0.380536	0.738725
L. pectoralis / T. lunare	Non Resident	4.5048	1.99035	Inf	3.40663	0.00197313
L. quadrilineatus / L. rubrolabiatus	Non Resident	0.252929	0.11519	Inf	-3.01838	0.00592975
L. quadrilineatus / T. lunare	Non Resident	0.958093	0.423312	Inf	-0.0968932	0.922811
L. rubrolabiatus / T. lunare	Non Resident	3.788	1.72515	Inf	2.92438	0.00724805
H. poeyi / L. bicolor	Predator	0.150934	0.069714	Inf	-4.09391	0.000445362
H. poeyi / L. dimidiatus	Predator	0.349054	0.164869	Inf	-2.22837	0.0678724
H. poeyi / L. pectoralis	Predator	0.783043	0.379835	Inf	-0.504185	0.678777
H. poeyi / L. quadrilineatus	Predator	0.558603	0.25801	Inf	-1.26074	0.290364
H. poeyi / L. rubrolabiatus	Predator	0.30796	0.154283	Inf	-2.35094	0.0561776
H. poeyi / T. lunare	Predator	1.1161	0.541393	Inf	0.22644	0.820859
L. bicolor / L. dimidiatus	Predator	2.31262	0.995908	Inf	1.94683	0.114183
L. bicolor / L. pectoralis	Predator	5.18798	2.30647	Inf	3.70314	0.00149061
L. bicolor / L. quadrilineatus	Predator	3.70097	1.55128	Inf	3.122	0.00943053
L. bicolor / L. rubrolabiatus	Predator	2.04036	0.942412	Inf	1.54395	0.198048
L. bicolor / T. lunare	Predator	7.39462	3.2875	Inf	4.50032	0.000142486
L. dimidiatus / L. pectoralis	Predator	2.24333	1.02167	Inf	1.77408	0.145187
L. dimidiatus / L. quadrilineatus	Predator	1.60033	0.689168	Inf	1.09189	0.36078
L. dimidiatus / L. rubrolabiatus	Predator	0.88227	0.416726	Inf	-0.265187	0.820859
L. dimidiatus / T. lunare	Predator	3.1975	1.45622	Inf	2.55227	0.037458
L. pectoralis / L. quadrilineatus	Predator	0.713375	0.317153	Inf	-0.7597	0.524404
L. pectoralis / L. rubrolabiatus	Predator	0.393286	0.190774	Inf	-1.92385	0.114183
L. pectoralis / T. lunare	Predator	1.42534	0.667954	Inf	0.756267	0.524404
L. quadrilineatus / L. rubrolabiatus	Predator	0.551304	0.254639	Inf	-1.28922	0.290364
L. quadrilineatus / T. lunare	Predator	1.99802	0.888279	Inf	1.55688	0.198048
L. rubrolabiatus / T. lunare	Predator	3.62417	1.758	Inf	2.65448	0.0333611
H. poeyi / L. bicolor	Resident	0.158494	0.0732057	Inf	-3.9881	0.000466232
H. poeyi / L. dimidiatus	Resident	0.405726	0.191637	Inf	-1.90984	0.107202
H. poeyi / L. pectoralis	Resident	1.72607	0.815277	Inf	1.15564	0.325273
H. poeyi / L. quadrilineatus	Resident	0.492694	0.232715	Inf	-1.49867	0.192534
H. poeyi / L. rubrolabiatus	Resident	1.71867	0.861025	Inf	1.08097	0.345084
H. poeyi / T. lunare	Resident	0.781976	0.369353	Inf	-0.520674	0.666025
L. bicolor / L. dimidiatus	Resident	2.55989	1.10239	Inf	2.18271	0.0610202
L. bicolor / L. pectoralis	Resident	10.8905	4.68988	Inf	5.54497	6.17417e-07
L. bicolor / L. quadrilineatus	Resident	3.1086	1.33869	Inf	2.63369	0.019708
L. bicolor / L. rubrolabiatus	Resident	10.8438	5.00859	Inf	5.16054	2.58545e-06
L. bicolor / T. lunare	Resident	4.9338	2.1247	Inf	3.70635	0.0011039
L. dimidiatus / L. pectoralis	Resident	4.25428	1.87965	Inf	3.27713	0.00440443
L. dimidiatus / L. quadrilineatus	Resident	1.21435	0.536533	Inf	0.439562	0.693267
L. dimidiatus / L. rubrolabiatus	Resident	4.23603	2.00082	Inf	3.05637	0.0078413
L. dimidiatus / T. lunare	Resident	1.92735	0.851558	Inf	1.48507	0.192534
L. pectoralis / L. quadrilineatus	Resident	0.285442	0.126116	Inf	-2.83757	0.0136375
L. pectoralis / L. rubrolabiatus	Resident	0.99571	0.470308	Inf	-0.00910127	0.992738
L. pectoralis / T. lunare	Resident	0.453038	0.200165	Inf	-1.79205	0.127968
L. quadrilineatus / L. rubrolabiatus	Resident	3.4883	1.64765	Inf	2.64519	0.019708
L. quadrilineatus / T. lunare	Resident	1.58714	0.701245	Inf	1.04551	0.345084
L. rubrolabiatus / T. lunare	Resident	0.45499	0.214908	Inf	-1.6672	0.154227

### Sheet: Supplementary Table 6
Supplementary Table 6: Species-specific bystander effects (paired Wilcoxon signed-rank tests). Within each species, behavioural differences between bystander-present and bystander-absent conditions were tested using two-sided paired Wilcoxon signed-rank tests on individual-level paired observations. For each response variable (Jolt counts, jolts per 100 s of interaction, and Interaction Time), th…
Species	Variable	V_Statistic	Z_Statistic	EffectSize_r	p_value
Species	Variable	0			1
H. poeyi	Cheating	0			1
H. poeyi	Cheating100S	15	0.943456	0.385164	0.345448
H. poeyi	InteractionTime	9	-1.89806	-0.600219	0.059171
L. bicolor	Cheating	6	-2.19148	-0.693008	0.0284169
L. bicolor	Cheating100S	27	-0.0509647	-0.0161165	0.959354
L. bicolor	InteractionTime	3			0.179712
L. dimidiatus	Cheating	5	-1.15311	-0.470757	0.248864
L. dimidiatus	Cheating100S	26	-0.152894	-0.0483494	0.878482
L. dimidiatus	InteractionTime	1.5			1
L. pectoralis	Cheating	2	0.447214	0.316228	0.654721
L. pectoralis	Cheating100S	20	-0.296174	-0.0987248	0.767097
L. pectoralis	InteractionTime	1			0.317311
L. quadrilineatus	Cheating	1			0.317311
L. quadrilineatus	Cheating100S	28	0.0509647	0.0161165	0.959354
L. quadrilineatus	InteractionTime	1	-2	-1	0.13057
L. rubrolabiatus	Cheating	2	-1.09545	-0.547723	0.273322
L. rubrolabiatus	Cheating100S	17	-0.140028	-0.0495074	0.888638
L. rubrolabiatus	InteractionTime	0			1
T. lunare	Cheating	0			1
T. lunare	Cheating100S	25	0.296174	0.0987248	0.767097
T. lunare	InteractionTime
